# Divalent cations govern the activity of coronavirus nsp15

**DOI:** 10.1101/2025.03.29.646087

**Authors:** Xionglue Wang, Jing Li, Zhichao Liu, Longfei Wang, Bin Zhu

**Affiliations:** Key Laboratory of Molecular Biophysics, the Ministry of Education, College of Life Science and Technology, Huazhong University of Science and Technology, Wuhan, Hubei 430074, China; Department of Cardiology, Taikang Center for Life and Medical Sciences, Zhongnan Hospital of Wuhan University, School of Pharmaceutical Sciences, Wuhan University, Wuhan, Hubei 430074, China; Shenzhen Huazhong University of Science and Technology Research Institute, Shenzhen 518063, China

**Author notes:** These authors contributed equally (Xionglue Wang, Jing Li). Correspondence (X.L.W.), (L.F.W.), (B.Z.).

## Abstract

Coronavirus nsp15 is an endoribonuclease that limits the accumulation of viral dsRNA in cytosol and plays a crucial role in the evasion of host immunity. Here, we show that Co^2+^ or Ni^2+^ potently activates nsp15 of human and animal coronaviruses, including SARS-CoV-2, SARS-CoV, MERS-CoV, HCoV-229E, MHV-A59, and PEDV. Whereas Zn^2+^ strongly inhibits nsp15 of these coronaviruses. Cryo-EM structures of the Co^2+^-bound SARS-CoV-2 nsp15/dsRNA complexes reveal that Co^2+^ binds to the nsp15 active site and is coordinated by three catalytic residues H234, H249, K289, and the 2’ hydroxyl of the flipped base from dsRNA, suggesting that Co^2+^ stabilizes the catalytic core and increases substrate binding. Although our data indicated that Ni^2+^ and Zn^2+^ bind to the same site as Co^2+^, Zn^2+^ lacks the catalytic capability and inhibits nsp15. These findings reveal that divalent cations govern coronavirus nsp15’s activity and provide basis for new therapeutic strategies.
