## Supplementary material for "Divalent cations govern the activity of coronavirus nsp15": Table S1

### Sheet: Table S1
Table S1. Plasmids for protein expression, related to STAR Methods
Plasmids	Plasmid sequences (5' to 3')	Target protein sequences
SARS-CoV-2 nsp15-pET28a	TGGCGAATGGGACGCGCCCTGTAGCGGCGCATTAAGCGCGGCGGGTGTGGTGGTTACGCGCAGCGTGACCGCTACACTTGCCAGCGCCCTAGCGCCCGCTCCTTTCGCTTTCTTCCCTTCCTTTCTCGCCACGTTCGCCGGCTTTCCCCGTCAAGCTCTAAATCGGGGGCTCCCTTTAGGGTTCCGATTTAGTGCTTTACGGCACCTCGACCCCAAAAAACTTGATTAGGGTGATGGTTCACGTAGTGGGCCATCGCCCTGATAGACGGTTTTTCGCCCTTTGACGTTGGAGTCCACGTTCTTTAATAGTGGACTCTTGTTCCAAACTGGAACAACACTCAACCCTATCTCGGTCTATTCTTTTGATTTATAAGGGATTTTGCCGATTTCGGCCTATTG…	MGSSHHHHHHSSGSLENVAFNVVNKGHFDGQQGEVPVSIINNTVYTKVDGVDVELFENKTTLPVNVAFELWAKRNIKPVPEVKILNNLGVDIAANTVIWDYKRDAPAHISTIGVCSMTDIAKKPTETICAPLTVFFDGRVDGQVDLFRNARNGVLITEGSVKGLQPSVGPKQASLNGVTLIGEAVKTQFNYYKKVDGVVQQLPETYFTQSRNLQEFKPRSQMEIDFLELAMDEFIERYKLEGYAFEHIVYGDFSHSQLGGLHLLIGLAKRFKESPFELEDFIPMDSTVKNYFITDAQTGSSKCVCSVIDLLLDDFVEIIKSQDLSVVSKVVKVTIDYTEISFMLWCKDGHVETFYPKLQ
SARS-CoV nsp15-pET28a	TGGCGAATGGGACGCGCCCTGTAGCGGCGCATTAAGCGCGGCGGGTGTGGTGGTTACGCGCAGCGTGACCGCTACACTTGCCAGCGCCCTAGCGCCCGCTCCTTTCGCTTTCTTCCCTTCCTTTCTCGCCACGTTCGCCGGCTTTCCCCGTCAAGCTCTAAATCGGGGGCTCCCTTTAGGGTTCCGATTTAGTGCTTTACGGCACCTCGACCCCAAAAAACTTGATTAGGGTGATGGTTCACGTAGTGGGCCATCGCCCTGATAGACGGTTTTTCGCCCTTTGACGTTGGAGTCCACGTTCTTTAATAGTGGACTCTTGTTCCAAACTGGAACAACACTCAACCCTATCTCGGTCTATTCTTTTGATTTATAAGGGATTTTGCCGATTTCGGCCTATTG…	MGSSHHHHHHSSGSLENVAYNVVNKGHFDGHAGEAPVSIINNAVYTKVDGIDVEIFENKTTLPVNVAFELWAKRNIKPVPEIKILNNLGVDIAANTVIWDYKREAPAHVSTIGVCTMTDIAKKPTESACSSLTVLFDGRVEGQVDLFRNARNGVLITEGSVKGLTPSKGPAQASVNGVTLIGESVKTQFNYFKKVDGIIQQLPETYFTQSRDLEDFKPRSQMETDFLELAMDEFIQRYKLEGYAFEHIVYGDFSHGQLGGLHLMIGLAKRSQDSPLKLEDFIPMDSTVKNYFITDAQTGSSKCVCSVIDLLLDDFVEIIKSQDLSVISKVVKVTIDYAEISFMLWCKDGHVETFYPKLQ
MERS-CoV nsp15-pET28a	TGGCGAATGGGACGCGCCCTGTAGCGGCGCATTAAGCGCGGCGGGTGTGGTGGTTACGCGCAGCGTGACCGCTACACTTGCCAGCGCCCTAGCGCCCGCTCCTTTCGCTTTCTTCCCTTCCTTTCTCGCCACGTTCGCCGGCTTTCCCCGTCAAGCTCTAAATCGGGGGCTCCCTTTAGGGTTCCGATTTAGTGCTTTACGGCACCTCGACCCCAAAAAACTTGATTAGGGTGATGGTTCACGTAGTGGGCCATCGCCCTGATAGACGGTTTTTCGCCCTTTGACGTTGGAGTCCACGTTCTTTAATAGTGGACTCTTGTTCCAAACTGGAACAACACTCAACCCTATCTCGGTCTATTCTTTTGATTTATAAGGGATTTTGCCGATTTCGGCCTATTG…	MGSSHHHHHHSSGGLENIAFNVVKQGHFIGVEGELPVAVVNDKIFTKSGVNDICMFENKTTLPTNIAFELYAKRAVRSHPDFKLLHNLQADICYKFVLWDYERSNIYGTATIGVCKYTDIDVNSALNICFDIRDNCSLEKFMSTPNAIFISDRKIKKYPCMVGPDYAYFNGAIIRDSDVVKQPVKFYLYKKVNNEFIDPTECIYTQSRSCSDFLPLSDMEKDFLSFDSDVFIKKYGLENYAFEHVVYGDFSHTTLGGLHLLIGLYKKQQEGHIIMEEMLKGSSTIHNYFITETNTAAFKAVCSVIDLKLDDFVMILKSQDLGVVSKVVKVPIDLTMIEFMLWCKDGQVQTFYPRLQ
MHV-A59 nsp15-pET28a	TGGCGAATGGGACGCGCCCTGTAGCGGCGCATTAAGCGCGGCGGGTGTGGTGGTTACGCGCAGCGTGACCGCTACACTTGCCAGCGCCCTAGCGCCCGCTCCTTTCGCTTTCTTCCCTTCCTTTCTCGCCACGTTCGCCGGCTTTCCCCGTCAAGCTCTAAATCGGGGGCTCCCTTTAGGGTTCCGATTTAGTGCTTTACGGCACCTCGACCCCAAAAAACTTGATTAGGGTGATGGTTCACGTAGTGGGCCATCGCCCTGATAGACGGTTTTTCGCCCTTTGACGTTGGAGTCCACGTTCTTTAATAGTGGACTCTTGTTCCAAACTGGAACAACACTCAACCCTATCTCGGTCTATTCTTTTGATTTATAAGGGATTTTGCCGATTTCGGCCTATTG…	MGSSHHHHHHSSGSLENVVYNLVNAGHFDGRAGELPCAVIGEKVIAKIQNEDVVVFKNNTPFPTNVAVELFAKRSIRPHPELKLFRNLNIDVCWSHVLWDYAKDSVFCSSTYKVCKYTDLQCIESLNVLFDGRDNGALEAFKKCRNGVYINTTKIKSLSMIKGPQRADLNGVVVEKVGDSDVEFWFAVRKDGDDVIFSRTGSLEPSHYRSPQGNPGGNRVGDLSGNEALARGTIFTQSRLLSSFTPRSEMEKDFMDLDDDVFIAKYSLQDYAFEHVVYGSFNQKIIGGLHLLIGLARRQQKSNLVIQEFVTYDSSIHSYFITDENSGSSKSVCTVIDLLLDDFVDIVKSLNLKCVSKVVNVNVDFKDFQFMLWCNEEKVMTFYPRLQ
PEDV nsp15-pET28a	TGGCGAATGGGACGCGCCCTGTAGCGGCGCATTAAGCGCGGCGGGTGTGGTGGTTACGCGCAGCGTGACCGCTACACTTGCCAGCGCCCTAGCGCCCGCTCCTTTCGCTTTCTTCCCTTCCTTTCTCGCCACGTTCGCCGGCTTTCCCCGTCAAGCTCTAAATCGGGGGCTCCCTTTAGGGTTCCGATTTAGTGCTTTACGGCACCTCGACCCCAAAAAACTTGATTAGGGTGATGGTTCACGTAGTGGGCCATCGCCCTGATAGACGGTTTTTCGCCCTTTGACGTTGGAGTCCACGTTCTTTAATAGTGGACTCTTGTTCCAAACTGGAACAACACTCAACCCTATCTCGGTCTATTCTTTTGATTTATAAGGGATTTTGCCGATTTCGGCCTATTG…	MGSSHHHHHHSSGGLENIAFNVLKKGSFVGDEGELPVAVVNDKVLVRDGTVDTLVFTNKTSLPTNVAFELYAKRKVGLTPPITILRNLGVVCTSKCVIWDYEAERPLTTFTKDVCKYTDFEGDVCTLFDNSIVGSLERFSMTQNAVLMSLTAVKKLTGIKLTYGYLNGVPVNTHEDKPFTWYIYTRKNGKFEDYPDGYFTQGRTTADFSPRSDMEKDFLSMDMGLFINKYGLEDYGFEHVVYGDVSKTTLGGLHLLISQVRLACMGVLKIDEFVSSNDSTLKSCTVTYADNPSSKMVCTYMDLLLDDFVSILKSLDLSVVSKVHEVMVDCKMWRWMLWCKDHKLQTFYPQLQ
HCoV-229E nsp15-pET28a	TGGCGAATGGGACGCGCCCTGTAGCGGCGCATTAAGCGCGGCGGGTGTGGTGGTTACGCGCAGCGTGACCGCTACACTTGCCAGCGCCCTAGCGCCCGCTCCTTTCGCTTTCTTCCCTTCCTTTCTCGCCACGTTCGCCGGCTTTCCCCGTCAAGCTCTAAATCGGGGGCTCCCTTTAGGGTTCCGATTTAGTGCTTTACGGCACCTCGACCCCAAAAAACTTGATTAGGGTGATGGTTCACGTAGTGGGCCATCGCCCTGATAGACGGTTTTTCGCCCTTTGACGTTGGAGTCCACGTTCTTTAATAGTGGACTCTTGTTCCAAACTGGAACAACACTCAACCCTATCTCGGTCTATTCTTTTGATTTATAAGGGATTTTGCCGATTTCGGCCTATTG…	MGSSHHHHHHSSGGLENIAFNVVNKGSFVGADGELPVAISGDKVFVRDGNTDNLVFVNKTSLPTNIAFELFAKRKVGLTPPLSILKNLGVVATYKFVLWDYEAERPLTSFTKSVCGYTDFAEDVCTCYDNSIQGSYERFTLSTNAVLFSATAVKTGGKSLPAIKLNFGMLNGNAIATVKSEDGNIKNINWFVYVRKDGKPVDHYDGFYTQGRNLQDFLPRSTMEEDFLNMDIGVFIQKYGLEDFNFEHVVYGDVSKTTLGGLHLLISQVRLSKMGILKAEEFVAASDITLKCCTVTYLNDPSSKTVCTYMDLLLDDFVSVLKSLDLTVVSKVHEVIIDNKPWRWMLWCKDNAVATFYPQLQ
